# A single-cell transcriptome atlas of the adult muscle precursors uncovers early events in fiber-type divergence in *Drosophila*

**DOI:** 10.1101/806281

**Authors:** Maria Paula Zappia, Lucia de Castro, Majd M. Ariss, Abul B.M.M.K. Islam, Maxim V Frolov

## Abstract

In *Drosophila*, the wing disc-associated adult muscle precursors (AMPs) give rise to the fibrillar indirect flight muscles (IFM) and the tubular direct flight muscles (DFM). To understand early transcriptional events underlying this muscle diversification, we performed single cell RNA-sequencing experiments and built a cell atlas of AMPs associated with third instar larval wing disc. Our analysis identified distinct transcriptional signatures for IFM and DFM precursors that underlie the molecular basis of their divergence. The atlas further revealed various states of differentiation of AMPs, thus illustrating previously unappreciated spatial and temporal heterogeneity among them. We identified and validated novel markers for both IFM and DFM precursors at various states of differentiation by immunofluorescence and genetic tracing experiments. Finally, we performed a systematic genetic screen using a panel of markers from the reference cell atlas as an entry point and found a novel gene, *Ama*, which is functionally important in muscle development. Thus, our work provides a framework of leveraging scRNA-seq for gene discovery and therefore, this strategy can be applied to other scRNA-seq datasets.
