## Supplemental Table S3 for "A single-cell transcriptome atlas of the adult muscle precursors uncovers early events in fiber-type divergence in *Drosophila*"

### Sheet: TracheaBiomarkers
Gene	avg_logFC	pct.1	pct.2	p_val_adj	p_val
CG13044	3.05859	0.507	0.004	0	0
CG12009	2.04987	0.298	0.003	0	0
CG14566	1.83455	0.283	0.002	0	0
Mmp1	1.68546	0.463	0.069	4.49173e-131	3.78283e-135
peb	1.63056	0.438	0.019	0	0
haf	1.28256	0.309	0.017	3.96779e-209	3.34158e-213
CG3777	1.27956	0.368	0.03	1.09246e-179	9.20048e-184
Cht5	1.24723	0.371	0.022	1.12401e-243	9.46611e-248
mfas	1.23224	0.335	0.039	7.68368e-116	6.47101e-120
serp	1.13797	0.419	0.088	5.96716e-72	5.0254e-76
Cht6	1.10364	0.368	0.078	6.02256e-63	5.07206e-67
Msr-110	0.961007	0.426	0.133	3.60354e-41	3.03482e-45
LamC	0.937699	0.316	0.046	9.62252e-81	8.10386e-85
dp	0.895028	0.39	0.13	8.42013e-32	7.09123e-36
sn	0.81465	0.64	0.342	1.37434e-27	1.15743e-31
sano	0.628911	0.357	0.134	9.45824e-21	7.9655e-25
stai	0.620717	0.779	0.582	4.07418e-16	3.43118e-20
verm	0.595884	0.279	0.09	7.81243e-22	6.57944e-26
CG42342	0.594552	0.316	0.108	9.10899e-22	7.67137e-26
Act5C	0.543353	0.967	0.896	2.03874e-37	1.71698e-41
bi	0.54158	0.489	0.16	1.17006e-37	9.85399e-42
Pka-C1	0.514793	0.467	0.261	4.88545e-10	4.11441e-14
crc	0.512224	0.618	0.394	1.49785e-09	1.26146e-13
vvl	0.474932	0.603	0.256	6.31477e-29	5.31815e-33
CG14830	0.47432	0.283	0.119	8.35696e-12	7.03803e-16
cib	0.459503	0.879	0.726	3.77566e-17	3.17977e-21
mab-21	0.456473	0.368	0.184	3.64254e-09	3.06766e-13
GILT1	0.443257	0.438	0.231	6.57869e-11	5.54042e-15
Cyt-c-p	0.425354	0.309	0.135	5.03431e-11	4.23978e-15
AnxB9	0.420446	0.301	0.175	0.00128192	1.07961e-07
Act42A	0.404881	0.408	0.232	5.00619e-07	4.21609e-11
CG6959	0.396971	0.254	0.096	6.49308e-13	5.46832e-17
hoip	0.387019	0.316	0.155	5.60059e-08	4.71669e-12
Fkbp14	0.369749	0.316	0.156	1.02195e-07	8.60665e-12
CR18854	0.367865	0.316	0.153	2.29837e-08	1.93564e-12
trol	0.347579	0.537	0.29	1.08155e-10	9.10856e-15
CG43759	0.340184	0.441	0.26	1.43614e-05	1.20948e-09
TER94	0.336571	0.272	0.157	0.00642237	5.40876e-07
Sec61beta	0.333828	0.404	0.248	0.000431097	3.6306e-08
mgl	0.325038	0.474	0.307	0.000727031	6.12288e-08
sqh	0.323324	0.32	0.157	2.10591e-07	1.77355e-11
Tudor-SN	0.318522	0.301	0.186	0.0320592	2.69995e-06
chic	0.316308	0.89	0.84	2.5135e-10	2.11681e-14
Cctgamma	0.315117	0.438	0.28	0.00182552	1.53741e-07
tsr	0.314117	0.779	0.676	5.80012e-06	4.88472e-10
CG12400	0.312485	0.261	0.132	7.6067e-05	6.40618e-09
ed	0.308819	0.71	0.54	0.000145401	1.22453e-08
Mlc-c	0.296381	0.294	0.142	3.7043e-07	3.11968e-11
CG13751	0.296362	0.265	0.146	0.00183139	1.54235e-07
twr	0.295419	0.324	0.19	0.0023976	2.0192e-07
Msp300	0.289565	0.875	0.738	0.00166706	1.40396e-07
cl	0.286518	0.287	0.144	5.98534e-06	5.04071e-10
baz	0.27915	0.257	0.135	0.000472069	3.97565e-08
GstD1	0.274785	0.643	0.455	0.000298488	2.5138e-08
shrb	0.27443	0.335	0.195	0.00206419	1.73841e-07
Cam	0.271611	0.956	0.887	5.67986e-06	4.78345e-10
T-cp1	0.265955	0.301	0.161	8.26693e-05	6.96221e-09
CG8258	0.259105	0.272	0.153	0.00574156	4.8354e-07
CG6543	0.256273	0.309	0.179	0.00421298	3.54807e-07
Cht3	0.255631	0.309	0.171	0.00042048	3.54118e-08
CG4038	0.252088	0.268	0.154	0.0197523	1.66349e-06
CG13096	0.250599	0.287	0.153	0.000263742	2.22117e-08

### Sheet: EpitheliaBiomarkers
Gene	avg_logFC	pct.1	pct.2	p_val_adj	p_val
ImpE2	2.1567	0.674	0.118	0	0
ImpE1	1.76767	0.582	0.09	0	0
grh	1.65866	0.623	0.091	0	0
grn	1.53018	0.314	0.041	1.27609e-284	1.0747e-288
Fas3	1.50704	0.585	0.104	0	0
vvl	1.49287	0.392	0.085	1.45696e-298	1.22702e-302
CG43164	1.45777	0.551	0.1	0	0
heph	1.43202	0.864	0.341	0	0
mbl	1.33332	0.68	0.181	0	0
pio	1.32887	0.464	0.064	0	0
Sema-2b	1.2621	0.478	0.094	0	0
mirr	1.23093	0.289	0.038	9.89187e-252	8.3307e-256
Sb	1.23066	0.279	0.026	1.74473e-268	1.46937e-272
Blimp-1	1.22945	0.355	0.047	0	0
CG31997	1.19865	0.338	0.04	0	0
Phk-3	1.15318	0.265	0.046	1.27664e-202	1.07516e-206
Inx3	1.09516	0.672	0.25	0	0
mamo	1.08195	0.336	0.225	3.61787e-44	3.04688e-48
ft	1.02569	0.316	0.052	3.51186e-253	2.9576e-257
mab-21	1.02171	0.289	0.049	7.43907e-224	6.265e-228
ovo	1.01217	0.285	0.039	1.74362e-243	1.46844e-247
ed	0.986869	0.719	0.3	0	0
Inx2	0.963944	0.673	0.294	0	0
CG33978	0.946139	0.288	0.051	8.59653e-219	7.23979e-223
Cht3	0.944709	0.271	0.041	7.10494e-220	5.98361e-224
bowl	0.943302	0.251	0.031	3.14763e-218	2.65086e-222
CG34417	0.923686	0.373	0.093	2.12091e-238	1.78618e-242
Act42A	0.910615	0.344	0.086	8.48012e-217	7.14176e-221
Lac	0.90702	0.275	0.045	7.4524e-215	6.27623e-219
CG34383	0.889467	0.286	0.049	5.095e-218	4.29089e-222
kek1	0.86524	0.395	0.138	1.10962e-185	9.34494e-190
Prosap	0.850779	0.478	0.173	1.90346e-235	1.60305e-239
rg	0.84387	0.411	0.129	5.00272e-220	4.21317e-224
trn	0.800352	0.273	0.074	1.38078e-151	1.16286e-155
dally	0.79753	0.515	0.211	2.66587e-224	2.24513e-228
GstS1	0.797511	0.315	0.081	2.85349e-189	2.40314e-193
Msp300	0.776728	0.847	0.594	5.41494e-282	4.56033e-286
Ten-a	0.770468	0.573	0.232	4.36537e-260	3.67641e-264
GILT1	0.75601	0.331	0.103	1.92829e-169	1.62396e-173
Dl	0.717481	0.506	0.243	2.86365e-174	2.4117e-178
Rtnl1	0.707706	0.333	0.113	4.76135e-152	4.00989e-156
CG2852	0.705626	0.814	0.572	0	0
Hsp67Ba	0.697743	0.356	0.126	4.71406e-156	3.97007e-160
GstD1	0.671747	0.561	0.318	5.04441e-140	4.24828e-144
PPP4R2r	0.669721	0.405	0.169	2.54041e-149	2.13947e-153
CrebA	0.643388	0.426	0.192	2.1678e-140	1.82567e-144
Cirl	0.63283	0.535	0.268	9.65947e-168	8.13497e-172
Gp150	0.630782	0.293	0.092	2.43746e-140	2.05277e-144
CR40469	0.623652	0.955	0.877	7.95811e-143	6.70213e-147
mgl	0.618147	0.412	0.169	6.64922e-152	5.59981e-156
ogre	0.616	0.59	0.328	3.52406e-161	2.96788e-165
Nrg	0.609757	0.494	0.235	7.57926e-155	6.38307e-159
CR34335	0.582462	0.997	0.978	0	0
Pdi	0.573177	0.609	0.364	2.01663e-151	1.69835e-155
Hsp68	0.559345	0.555	0.309	6.34587e-136	5.34434e-140
CG43759	0.543506	0.344	0.153	1.95939e-102	1.65015e-106
l(1)G0320	0.52657	0.387	0.192	4.47074e-100	3.76515e-104
Snoo	0.521719	0.263	0.102	3.2258e-92	2.7167e-96
CG6770	0.510967	0.915	0.82	9.8457e-237	8.29181e-241
Hsp23	0.48807	0.75	0.617	1.65119e-114	1.39059e-118
His4r	0.483698	0.752	0.582	7.92399e-143	6.6734e-147
scyl	0.467113	0.661	0.465	1.82971e-99	1.54094e-103
crc	0.466194	0.488	0.274	3.66792e-104	3.08904e-108
cindr	0.465057	0.355	0.177	4.89334e-84	4.12105e-88
Gapdh2	0.455367	0.37	0.185	2.3158e-89	1.95031e-93
Idh	0.445906	0.33	0.156	1.18186e-85	9.95333e-90
pyd	0.439959	0.253	0.103	1.1057e-80	9.31193e-85
nmo	0.438833	0.446	0.258	2.33939e-81	1.97018e-85
zip	0.434933	0.578	0.392	3.96543e-73	3.33959e-77
Hsp27	0.433299	0.993	0.961	1.21855e-257	1.02623e-261
emc	0.430821	0.506	0.325	1.45233e-71	1.22311e-75
CG10077	0.419331	0.305	0.147	1.66478e-74	1.40203e-78
DnaJ-1	0.413426	0.475	0.275	8.18484e-88	6.89307e-92
mt:srRNA	0.406672	0.487	0.304	1.62626e-73	1.3696e-77
CR42862	0.389014	0.279	0.14	1.22332e-59	1.03025e-63
hid	0.374577	0.378	0.202	5.58882e-72	4.70677e-76
Oda	0.374391	0.607	0.416	3.64907e-80	3.07316e-84
roX1	0.374332	0.466	0.392	5.2627e-20	4.43212e-24
CG2918	0.370525	0.266	0.135	3.19401e-55	2.68992e-59
ergic53	0.36334	0.276	0.143	1.08176e-54	9.11031e-59
CG8860	0.359266	0.336	0.195	2.96043e-51	2.49321e-55
Hr4	0.358623	0.301	0.163	3.15812e-54	2.65969e-58
Trx-2	0.357717	0.329	0.186	3.10806e-54	2.61753e-58
shep	0.353524	0.45	0.277	6.15343e-62	5.18227e-66
Clic	0.353013	0.291	0.146	1.37493e-60	1.15794e-64
pcs	0.352522	0.272	0.148	8.40394e-48	7.0776e-52
Ald	0.343964	0.264	0.122	7.0986e-65	5.97827e-69
CG12384	0.342859	0.251	0.121	1.29678e-57	1.09212e-61
CG5151	0.336675	0.254	0.132	1.59989e-48	1.34739e-52
CG42389	0.333088	0.385	0.221	8.44788e-61	7.11461e-65
Gp93	0.33103	0.323	0.187	1.97259e-48	1.66127e-52
ERp60	0.317989	0.401	0.248	8.16743e-51	6.87842e-55
Hsc70-3	0.307849	0.688	0.55	1.89037e-51	1.59203e-55
alt	0.306834	0.491	0.33	3.33429e-49	2.80806e-53
hdly	0.303918	0.294	0.168	1.75165e-43	1.4752e-47
Bacc	0.296271	0.923	0.846	1.35104e-102	1.13782e-106
Tm1	0.296148	0.641	0.487	1.37591e-47	1.15876e-51
Clc	0.294325	0.401	0.251	3.58466e-48	3.01892e-52
CkIalpha	0.293687	0.538	0.375	1.3739e-50	1.15706e-54
Sar1	0.291069	0.31	0.188	6.27329e-38	5.28322e-42
Su(Tpl)	0.289737	0.376	0.231	2.70972e-45	2.28206e-49
Sec61beta	0.286234	0.303	0.18	5.6335e-39	4.7444e-43
kek5	0.284016	0.265	0.145	1.96565e-42	1.65542e-46
Eph	0.282702	0.253	0.138	6.20968e-41	5.22965e-45
His3.3B	0.281034	0.731	0.598	5.88137e-54	4.95315e-58
CG10803	0.278011	0.285	0.159	1.11962e-43	9.42913e-48
Hsp26	0.27465	0.757	0.67	2.1167e-45	1.78264e-49
akirin	0.274146	0.624	0.478	4.59345e-45	3.86849e-49
InR	0.269584	0.37	0.236	1.48878e-38	1.25382e-42
CG11486	0.267834	0.553	0.394	8.9435e-45	7.532e-49
CG4612	0.260608	0.276	0.158	5.23712e-39	4.41058e-43
CG42724	0.259687	0.279	0.167	4.8784e-34	4.10847e-38
Tapdelta	0.254012	0.347	0.229	3.50648e-31	2.95307e-35

### Sheet: AMP_Biomarkers
Gene	avg_logFC	pct.1	pct.2	p_val_adj	p_val
Him	2.89733	0.71	0.069	0	0
E(spl)m6-BFM	2.7568	0.623	0.041	0	0
zfh1	2.10137	0.518	0.028	0	0
E(spl)m7-HLH	1.84607	0.448	0.061	0	0
trol	1.71787	0.575	0.114	0	0
Ef1alpha100E	1.70799	0.421	0.074	0	0
BM-40-SPARC	1.5896	0.333	0.019	0	0
beat-IIIc	1.57887	0.383	0.073	0	0
E(spl)mbeta-HLH	1.55842	0.773	0.406	0	0
E(spl)m3-HLH	1.47141	0.365	0.067	0	0
CG9650	1.42975	0.276	0.025	0	0
E(spl)malpha-BFM	1.34608	0.347	0.081	6.21964e-300	5.23803e-304
babos	1.24451	0.39	0.121	1.14104e-287	9.60959e-292
ct	1.22764	0.358	0.077	0	0
CadN	1.20869	0.266	0.056	4.51231e-232	3.80016e-236
vg	1.08112	0.43	0.127	0	0
A2bp1	0.991708	0.663	0.404	0	0
Fas2	0.949075	0.7	0.442	0	0
mub	0.925301	0.455	0.255	8.23161e-167	6.93247e-171
cv-c	0.706711	0.294	0.153	2.46379e-85	2.07494e-89
dm	0.705432	0.682	0.523	6.06883e-170	5.11102e-174
stg	0.694513	0.274	0.174	1.83613e-46	1.54634e-50
CG2865	0.650323	0.377	0.271	1.5905e-56	1.33948e-60
FER	0.649061	0.253	0.145	4.81449e-56	4.05465e-60
Sh3beta	0.630603	0.364	0.273	1.1304e-44	9.51999e-49
bun	0.628108	0.678	0.594	6.32809e-110	5.32937e-114
Oatp74D	0.62523	0.287	0.158	1.61336e-72	1.35873e-76
sn	0.564454	0.426	0.299	1.12149e-70	9.44495e-75
miple2	0.540264	0.41	0.316	1.05611e-49	8.89434e-54
Diap1	0.506159	0.306	0.24	3.46067e-24	2.9145e-28
vig	0.501645	0.362	0.281	8.66485e-34	7.29733e-38
tna	0.476596	0.809	0.712	3.6496e-135	3.07361e-139
mod	0.474613	0.349	0.284	2.72212e-25	2.2925e-29
CG6891	0.471526	0.256	0.175	4.27509e-31	3.60038e-35
CG16817	0.470762	0.629	0.539	3.20576e-80	2.69982e-84
CoVa	0.462715	0.267	0.201	1.23599e-22	1.04093e-26
Uhg5	0.407144	0.32	0.274	3.82874e-14	3.22448e-18
Act5C	0.406181	0.932	0.875	1.8965e-212	1.59719e-216
lola	0.39005	0.557	0.511	7.07537e-32	5.9587e-36
Uhg4	0.385712	0.252	0.213	4.23765e-09	3.56884e-13
Btk29A	0.359694	0.251	0.224	3.87049e-05	3.25963e-09
Tet	0.359322	0.427	0.383	1.40792e-16	1.18571e-20
CG43658	0.358507	0.338	0.281	4.06531e-16	3.42371e-20
CG13917	0.351422	0.283	0.255	5.7051e-06	4.8047e-10
chrb	0.350261	0.438	0.421	5.9038e-08	4.97204e-12
FK506-bp1	0.340919	0.317	0.284	4.2954e-08	3.61749e-12
sd	0.337608	0.502	0.458	5.50016e-23	4.63211e-27
Nop60B	0.33447	0.475	0.446	1.59979e-12	1.34731e-16
Trf2	0.329373	0.513	0.48	1.05728e-18	8.90419e-23
cib	0.328091	0.769	0.703	1.07944e-87	9.0908e-92
Fim	0.317435	0.264	0.246	0.025374	2.13693e-06
Nap1	0.306839	0.377	0.355	5.7711e-08	4.86028e-12
Jupiter	0.301881	0.406	0.381	3.79603e-10	3.19693e-14
CG9603	0.294336	0.457	0.432	6.68163e-13	5.62711e-17
Imp	0.289929	0.656	0.618	7.45823e-27	6.28114e-31
l(2)06225	0.286854	0.381	0.365	3.02791e-06	2.55003e-10
14-3-3zeta	0.286762	0.865	0.838	1.16171e-65	9.78362e-70
RpL38	0.280491	0.904	0.87	2.79046e-86	2.35006e-90
Ntf-2	0.27693	0.326	0.312	0.0119122	1.00322e-06
Nacalpha	0.274703	0.591	0.561	2.35455e-24	1.98294e-28
kuz	0.269989	0.401	0.384	7.60733e-06	6.40671e-10
His2Av	0.269756	0.472	0.433	7.46722e-15	6.28871e-19
RpL34a	0.265628	0.596	0.566	6.86364e-21	5.7804e-25
RpS20	0.258887	0.958	0.932	9.98428e-111	8.40852e-115
RpL27A	0.25678	0.961	0.938	4.46753e-123	3.76245e-127
RpL23A	0.251537	0.767	0.728	3.92657e-44	3.30686e-48
