## Supplemental Table S4 for "A single-cell transcriptome atlas of the adult muscle precursors uncovers early events in fiber-type divergence in *Drosophila*"

### Sheet: Trachea1vsTrachea2
Gene	avg_logFC	pct.1	pct.2	p_val_adj	p_val
FBXO11	-0.563492	0.064	0.364	0.0474969	4.00008e-06
CG17919	-0.75195	0.044	0.318	0.00866677	7.29895e-07
Cys	-0.801259	0.048	0.318	0.0241266	2.03188e-06
Cf2	-0.807603	0.048	0.318	0.0233748	1.96857e-06
Idgf4	-0.867156	0.032	0.273	0.011443	9.63706e-07
mew	-0.936446	0.056	0.364	0.00449877	3.78876e-07
CR45185	-1.06778	0.036	0.273	0.0300076	2.52717e-06
olf413	-1.09741	0.044	0.364	0.00017449	1.46951e-08
CG32091	-1.10745	0.04	0.364	3.11228e-05	2.62109e-09
grn	-1.12378	0.06	0.455	3.10886e-05	2.61821e-09
CG31522	-1.13764	0.036	0.409	1.74545e-07	1.46998e-11
CG17672	-1.16145	0.056	0.364	0.00409277	3.44683e-07
Ubx	-1.22834	0.092	0.455	0.00331312	2.79023e-07
CG31324	-1.24373	0.004	0.273	3.21994e-10	2.71176e-14
tnc	-1.27811	0.056	0.364	0.00435933	3.67132e-07
Toll-7	-1.31675	0.172	0.591	0.018341	1.54464e-06
E5	-1.32186	0.008	0.273	2.88174e-08	2.42694e-12
Gasp	-1.35162	0.088	0.409	0.0277957	2.34089e-06
dp	-1.36469	0.348	0.864	0.000148721	1.25249e-08
CG10249	-1.3676	0.056	0.545	7.21895e-10	6.07963e-14
CG9850	-1.48854	0.032	0.364	1.38412e-06	1.16567e-10
CG10936	-1.61529	0.044	0.364	8.20785e-05	6.91245e-09
ct	-1.66673	0.18	0.682	1.25059e-05	1.05322e-09
hui	-1.68869	0.016	0.364	2.15291e-10	1.81313e-14
Notum	-2.21731	0.008	0.545	5.48663e-24	4.62071e-28
CG3355	-2.28455	0.012	0.545	1.00756e-21	8.48542e-26
CG6357	-2.28657	0.176	0.773	1.56493e-09	1.31795e-13
CG12009	-2.74657	0.244	0.909	1.01676e-12	8.56293e-17
Cpr12A	-3.01383	0.048	0.864	1.79887e-28	1.51497e-32
Phk-3	-3.298	0.216	0.864	4.74941e-12	3.99984e-16
Cpr49Ag	-4.42817	0.008	0.818	1.92441e-40	1.6207e-44
