## Supplemental Table S5 for "A single-cell transcriptome atlas of the adult muscle precursors uncovers early events in fiber-type divergence in *Drosophila*"

### Sheet: DFMvsIFM precursors
Gene	avg_logFC	pct.1	pct.2	p_val_adj	p_val
Argk	1.37374	0.518	0.165	5.89919e-124	4.96816e-128
Ama	1.22856	0.397	0.101	8.02859e-107	6.76149e-111
Alk	1.10181	0.3	0.083	3.57862e-69	3.01383e-73
kirre	1.07631	0.282	0.077	4.11793e-65	3.46803e-69
Ten-a	1.00583	0.403	0.169	4.50401e-57	3.79317e-61
sty	0.876679	0.411	0.223	5.32133e-37	4.4815e-41
Nrt	0.851974	0.409	0.21	7.15088e-41	6.0223e-45
chrb	0.818258	0.607	0.392	4.39617e-53	3.70235e-57
CG34380	0.813642	0.421	0.206	1.00613e-45	8.47337e-50
drl	0.77741	0.328	0.154	2.78098e-33	2.34208e-37
wb	0.739164	0.266	0.121	1.79482e-26	1.51155e-30
hid	0.714799	0.304	0.151	1.80227e-25	1.51783e-29
ct	0.708306	0.521	0.322	3.1223e-37	2.62953e-41
beat-IIIc	0.6197	0.548	0.35	3.93023e-33	3.30995e-37
ed	0.596884	0.361	0.238	1.15413e-15	9.71983e-20
ogre	0.565496	0.405	0.276	1.07063e-15	9.0166e-20
Tet	0.547919	0.532	0.401	8.72561e-20	7.3485e-24
CadN	0.494749	0.355	0.249	2.16882e-10	1.82652e-14
fok	0.487479	0.256	0.157	8.00279e-10	6.73976e-14
luna	0.483219	0.277	0.198	1.80202e-05	1.51762e-09
Inx2	0.465997	0.345	0.24	1.04336e-09	8.78689e-14
E(spl)malpha-BFM	0.434225	0.422	0.334	1.95888e-07	1.64972e-11
jim	0.410408	0.456	0.376	1.10041e-07	9.26743e-12
scyl	0.374516	0.505	0.436	1.18897e-05	1.00132e-09
CG11835	0.362848	0.256	0.194	0.0497049	4.18603e-06
CG42671	0.352651	0.499	0.393	7.40457e-10	6.23595e-14
His4r	0.311031	0.62	0.556	3.91295e-08	3.29539e-12
CG6770	0.263217	0.854	0.804	5.20216e-15	4.38114e-19
CR34335	0.259276	0.992	0.973	6.56775e-27	5.5312e-31
cv-c	-0.253392	0.197	0.323	4.63601e-07	3.90433e-11
CG7911	-0.258569	0.239	0.366	1.06159e-06	8.94048e-11
Uhg4	-0.272275	0.174	0.274	6.46514e-05	5.44479e-09
RpL22	-0.276173	0.554	0.703	1.61854e-10	1.36309e-14
CG10576	-0.283353	0.161	0.251	0.000309851	2.60949e-08
Uhg5	-0.297418	0.219	0.35	5.06047e-08	4.26181e-12
bun	-0.305166	0.59	0.706	3.16707e-07	2.66724e-11
CG7580	-0.323725	0.176	0.277	1.42141e-05	1.19708e-09
Oatp74D	-0.324577	0.198	0.315	5.3859e-07	4.53588e-11
Nlp	-0.336036	0.409	0.558	4.48691e-11	3.77877e-15
dm	-0.347528	0.533	0.724	6.23471e-21	5.25073e-25
trol	-0.354437	0.422	0.63	7.98848e-19	6.72771e-23
sd	-0.356471	0.375	0.538	4.70203e-13	3.95994e-17
Nop60B	-0.37398	0.34	0.511	5.96214e-13	5.02117e-17
mod	-0.390748	0.23	0.384	2.69207e-12	2.2672e-16
Nop56	-0.411673	0.172	0.31	1.41314e-11	1.19011e-15
BM-40-SPARC	-0.420555	0.227	0.371	5.11891e-12	4.31103e-16
FK506-bp1	-0.496962	0.184	0.353	3.35987e-17	2.8296e-21
nop5	-0.499867	0.225	0.387	6.21378e-16	5.2331e-20
zfh1	-0.542505	0.328	0.583	2.02442e-34	1.70492e-38
nkd	-0.664726	0.168	0.355	1.56186e-22	1.31536e-26
vg	-1.09413	0.14	0.515	1.58252e-82	1.33276e-86
