## Supplemental Table S6 for "A single-cell transcriptome atlas of the adult muscle precursors uncovers early events in fiber-type divergence in *Drosophila*"

### Sheet: a-DFMEspl vs DFM
Gene	avg_logFC	pct.1	pct.2	p_val_adj	p_val
E(spl)m2-BFM	0.997732	0.292	0.059	1.36276e-06	1.14769e-10
E(spl)mdelta-HLH	0.899278	0.292	0.064	5.85243e-06	4.92878e-10
E(spl)m7-HLH	0.88597	0.482	0.207	2.46188e-07	2.07334e-11
Act57B	0.788772	0.277	0.08	0.000730775	6.15441e-08
CG11835	0.710453	0.298	0.09	0.000524982	4.42128e-08
zfh1	0.707338	0.379	0.128	1.50078e-05	1.26392e-09
E(spl)mbeta-HLH	0.698692	0.794	0.468	9.44507e-11	7.95442e-15
Him	0.644226	0.786	0.495	8.37283e-12	7.0514e-16
kirre	0.626673	0.323	0.117	0.00190975	1.60835e-07
E(spl)m6-BFM	0.613496	0.675	0.431	6.42736e-06	5.41297e-10
Mnt	0.609565	0.309	0.112	0.00565909	4.76595e-07
pre-rRNA-Psi:CR45856	0.601258	0.399	0.165	0.000443797	3.73756e-08
E(spl)m3-HLH	0.536918	0.394	0.176	0.00627188	5.28203e-07
hid	0.508095	0.344	0.149	0.0468532	3.94587e-06
brat	0.474165	0.543	0.245	3.84867e-05	3.24126e-09
Ef1alpha100E	0.412788	0.464	0.234	0.0242008	2.03813e-06
Hsp27	0.398177	0.981	0.899	1.43195e-06	1.20595e-10
CycG	0.339857	0.616	0.362	0.0434929	3.66287e-06
RpL37a	-0.294597	0.867	0.915	0.0051304	4.3207e-07

### Sheet: b-IFM-Espl vs IFM
Gene	avg_logFC	pct.1	pct.2	p_val_adj	p_val
E(spl)m7-HLH	1.30517	0.595	0.2	6.18659e-114	5.2102e-118
E(spl)m2-BFM	1.14849	0.342	0.069	2.26743e-63	1.90957e-67
E(spl)m6-BFM	1.13289	0.775	0.366	2.77086e-139	2.33356e-143
CG42671	0.974534	0.475	0.224	9.08228e-47	7.64888e-51
Him	0.925051	0.822	0.532	1.44596e-108	1.21775e-112
E(spl)m3-HLH	0.897283	0.472	0.188	7.03524e-58	5.92491e-62
E(spl)malpha-BFM	0.815766	0.41	0.179	2.23478e-39	1.88207e-43
E(spl)mbeta-HLH	0.784691	0.875	0.634	1.24568e-102	1.04908e-106
twi	0.691337	0.33	0.147	9.99742e-28	8.41959e-32
Tollo	0.643541	0.324	0.173	2.53592e-18	2.13569e-22
babos	0.609973	0.474	0.29	1.83667e-27	1.5468e-31
CR34335	0.589686	0.993	0.931	1.20179e-109	1.01212e-113
Oatp74D	0.521206	0.357	0.23	1.04608e-12	8.80982e-17
edl	0.516889	0.263	0.13	4.29605e-15	3.61803e-19
CG2865	0.470755	0.433	0.309	3.18611e-12	2.68326e-16
CG5953	0.469792	0.263	0.139	1.34763e-12	1.13494e-16
bun	0.427205	0.74	0.636	5.20931e-18	4.38716e-22
Diap1	0.422887	0.363	0.237	3.75306e-11	3.16074e-15
tna	0.420609	0.858	0.757	4.81709e-33	4.05684e-37
CG13917	0.387557	0.326	0.237	2.3522e-05	1.98097e-09
CG9821	0.380879	0.911	0.836	8.88315e-34	7.48118e-38
Mnt	0.380674	0.29	0.196	3.61349e-06	3.0432e-10
kibra	0.355725	0.26	0.176	0.000130939	1.10274e-08
roX1	0.352054	0.434	0.306	2.84011e-08	2.39188e-12
beat-IIIc	0.333332	0.375	0.297	0.00159109	1.33998e-07
mt:ND3	0.319508	0.31	0.214	3.92393e-06	3.30464e-10
Paip2	0.310174	0.263	0.19	0.00700285	5.89764e-07
CG6770	0.308577	0.833	0.743	6.73709e-15	5.67382e-19
emc	0.305619	0.348	0.276	0.0131259	1.10543e-06
Ppa	0.303758	0.324	0.233	0.000234268	1.97295e-08
hth	0.300792	0.93	0.867	1.37413e-20	1.15726e-24
Xrp1	0.298516	0.429	0.338	0.000198525	1.67193e-08
RpL29	0.284575	0.917	0.884	2.35974e-30	1.98732e-34
vg	0.283406	0.552	0.441	1.04266e-07	8.78106e-12
Hex-A	0.27098	0.306	0.23	0.0142751	1.20221e-06
mt:CoIII	0.25679	0.85	0.796	4.40138e-15	3.70674e-19
Su(var)205	-0.250154	0.325	0.402	0.00603055	5.07879e-07
Nop56	-0.255397	0.279	0.372	0.00019293	1.62481e-08
CG9650	-0.258372	0.261	0.341	0.005266	4.4349e-07
rgn	-0.264523	0.173	0.251	0.000929012	7.82392e-08
Cctgamma	-0.273807	0.249	0.319	0.0237132	1.99707e-06
Act5C	-0.277086	0.922	0.963	1.70549e-30	1.43632e-34
CG11180	-0.29702	0.187	0.267	0.000674623	5.68151e-08
Hsp23	-0.324268	0.593	0.677	1.34345e-09	1.13142e-13
mod	-0.331428	0.35	0.453	3.15141e-08	2.65404e-12
Nlp	-0.331695	0.518	0.641	4.02346e-11	3.38846e-15
CadN	-0.338286	0.222	0.302	0.000523071	4.40518e-08
Hsc70-4	-0.339561	0.657	0.771	1.13912e-22	9.59337e-27
CG7911	-0.352006	0.334	0.43	8.67194e-07	7.3033e-11
eEF1delta	-0.356447	0.255	0.371	2.72433e-09	2.29437e-13
Hsp83	-0.360156	0.78	0.862	4.59102e-28	3.86645e-32
18SrRNA-Psi:CR41602	-0.375841	0.269	0.357	2.14666e-05	1.80786e-09
pre-rRNA-Psi:CR45856	-0.394788	0.377	0.497	3.68035e-09	3.0995e-13
RpL22	-0.396299	0.651	0.808	2.73481e-32	2.30319e-36
Hsp68	-0.402654	0.268	0.415	4.64458e-15	3.91156e-19
sty	-0.416128	0.188	0.293	7.56108e-09	6.36776e-13
DnaJ-1	-0.428955	0.231	0.369	6.11462e-14	5.14959e-18
FK506-bp1	-0.443582	0.302	0.457	1.51675e-16	1.27737e-20

### Sheet: c-IFM1 vs IFM2
Gene	avg_logFC	pct.1	pct.2	p_val_adj	p_val
28SrRNA-Psi:CR45855	0.953453	0.334	0.129	2.83942e-11	2.39129e-15
CR34335	0.894645	0.983	0.861	3.65495e-56	3.07812e-60
CG43386	0.812146	0.344	0.111	3.24635e-14	2.734e-18
CG42671	0.742494	0.313	0.105	7.65587e-12	6.44759e-16
Hsp68	0.691718	0.533	0.254	1.19747e-14	1.00848e-18
mt:ND3	0.649113	0.307	0.088	1.1602e-13	9.77097e-18
h	0.597513	0.267	0.113	2.86964e-06	2.41674e-10
DnaJ-1	0.566008	0.479	0.219	1.22358e-12	1.03047e-16
Hsp27	0.53326	0.997	0.945	4.08854e-36	3.44327e-40
mt:lrRNA	0.530879	0.988	0.92	8.24695e-25	6.94538e-29
Nop56	0.472723	0.464	0.248	9.00685e-08	7.58536e-12
zfh1	0.447265	0.647	0.377	4.48535e-10	3.77746e-14
Hsromega	0.444088	0.624	0.363	9.26654e-10	7.80406e-14
CG11180	0.442197	0.335	0.174	6.03483e-05	5.08239e-09
CG32267	0.432549	0.264	0.109	5.67621e-06	4.78037e-10
HmgZ	0.425701	0.792	0.555	1.28995e-11	1.08637e-15
CG13364	0.420829	0.429	0.219	1.09922e-07	9.2574e-12
hoip	0.403658	0.258	0.125	0.00112653	9.48735e-08
Hsp26	0.401854	0.831	0.598	7.34533e-11	6.18606e-15
mt:srRNA	0.393917	0.378	0.199	9.42201e-06	7.93499e-10
akirin	0.392433	0.568	0.346	1.29374e-06	1.08956e-10
Pabp2	0.365573	0.47	0.26	6.06782e-06	5.11017e-10
CoVIII	0.365433	0.441	0.258	7.51018e-05	6.32489e-09
Hsp23	0.354685	0.752	0.574	1.20081e-05	1.01129e-09
emc	0.353116	0.347	0.178	6.16266e-05	5.19004e-09
E(spl)m7-HLH	0.351272	0.254	0.127	0.00599649	5.0501e-07
Tim17b	0.346898	0.349	0.186	0.000306829	2.58404e-08
hth	0.343609	0.932	0.779	3.03702e-09	2.55771e-13
emb	0.342901	0.367	0.217	0.0142374	1.19904e-06
mub	0.340282	0.518	0.33	0.000159318	1.34174e-08
Bacc	0.335224	0.897	0.74	6.34598e-09	5.34443e-13
Uhg2	0.329435	0.273	0.129	0.00043397	3.65479e-08
RpL29	0.328545	0.935	0.816	1.95399e-11	1.64561e-15
Oatp74D	0.327531	0.296	0.141	0.000190712	1.60613e-08
CG11835	0.325552	0.29	0.152	0.00649707	5.47167e-07
CG9650	0.308121	0.418	0.236	0.00063902	5.38168e-08
CkIIalpha	0.306317	0.402	0.25	0.0236681	1.99327e-06
rin	0.305688	0.838	0.631	2.11515e-06	1.78133e-10
vg	0.303579	0.542	0.303	3.13122e-07	2.63704e-11
14-3-3zeta	0.298987	0.926	0.82	2.82792e-08	2.38161e-12
mt:ND5	0.29761	0.434	0.234	4.9344e-05	4.15564e-09
Hrb27C	0.293109	0.947	0.814	1.57139e-09	1.32339e-13
mts	0.28039	0.795	0.598	1.44161e-05	1.21409e-09
tral	0.278325	0.505	0.322	0.00293119	2.46858e-07
ogre	0.277878	0.319	0.162	0.000961921	8.10107e-08
cib	0.273414	0.853	0.672	1.58719e-06	1.33669e-10
mt:CoIII	0.268694	0.853	0.717	0.00023733	1.99874e-08
tna	0.266036	0.834	0.652	5.12658e-05	4.31749e-09
sun	0.2593	0.35	0.203	0.0186894	1.57398e-06
A2bp1	0.256608	0.74	0.57	0.0194821	1.64074e-06
Hsc70-3	0.256356	0.681	0.439	3.13527e-05	2.64045e-09
Nop60B	0.253871	0.647	0.463	0.0380707	3.20623e-06
Ubc2	0.253786	0.27	0.145	0.0268205	2.25876e-06
eff	0.252937	0.361	0.203	0.00269213	2.26725e-07
CG30415	0.252597	0.307	0.172	0.0277678	2.33854e-06
RpL15	-0.251291	0.95	0.924	1.60752e-07	1.35382e-11
RpL24	-0.251958	0.943	0.934	5.72441e-07	4.82096e-11
RpS9	-0.26992	0.962	0.955	4.65661e-10	3.92168e-14
RpL23A	-0.27364	0.77	0.768	0.0205413	1.72994e-06
RpL11	-0.275011	0.89	0.9	6.23944e-08	5.25471e-12
RpL22	-0.287448	0.814	0.799	5.57118e-05	4.69192e-09
RpL34b	-0.313933	0.855	0.891	1.06895e-07	9.00248e-12
RpS14b	-0.457861	0.689	0.744	1.02198e-10	8.60689e-15
chinmo	-0.707636	0.184	0.291	0.0106169	8.94126e-07
Cg25C	-1.06136	0.151	0.338	2.62885e-13	2.21396e-17

### Sheet: d-IFM-Espl_1 vs 2_3
Gene	avg_logFC	pct.1	pct.2	p_val_adj	p_val
Sp1	1.982	0.333	0.01	2.79e-121	2.35e-125
Con	1.21732	0.425	0.148	6.79e-46	5.72e-50
beat-IIIc	1.07442	0.669	0.286	2.44e-69	2.06e-73
CG34380	0.905829	0.338	0.169	1.18e-17	9.9e-22
Argk	0.688116	0.305	0.141	4.36e-15	3.67e-19
fz2	0.534402	0.393	0.279	1.05e-06	8.85e-11
side	0.5178	0.342	0.205	2.17e-08	1.83e-12
Ef1alpha100E	0.432314	0.54	0.419	1.1e-07	9.24e-12
stai	0.410526	0.542	0.461	0.000576832	4.86e-08
CG6770	0.382951	0.912	0.81	1.05e-22	8.81e-27
Him	0.313021	0.857	0.811	2.91e-08	2.45e-12
yps	-0.252321	0.369	0.523	0.000846035	7.13e-08
vg	-0.257538	0.417	0.592	3.8e-05	3.2e-09
Bacc	-0.259212	0.77	0.884	3.27e-08	2.76e-12
Df31	-0.264435	0.851	0.938	9.4e-13	7.91e-17
CG1746	-0.266976	0.627	0.725	5.09e-05	4.29e-09
mod	-0.267717	0.252	0.379	0.010527	8.87e-07
l(2)06225	-0.267864	0.292	0.422	0.0078858	6.64e-07
CG6767	-0.277503	0.186	0.309	0.00232199	1.96e-07
CoVIII	-0.289914	0.279	0.407	0.00482167	4.06e-07
blw	-0.292903	0.327	0.465	0.00112393	9.47e-08
Moe	-0.326294	0.539	0.691	2.07e-07	1.74e-11
Nop56	-0.328508	0.184	0.308	0.000994901	8.38e-08
CG7580	-0.355201	0.186	0.294	0.0112237	9.45e-07
CG2865	-0.376679	0.307	0.471	1.22e-06	1.02e-10
sun	-0.409705	0.193	0.321	0.000230617	1.94e-08
Tollo	-0.463506	0.21	0.359	3.39e-06	2.86e-10
bun	-0.474437	0.597	0.784	2.51e-17	2.12e-21
Imp	-0.478479	0.487	0.733	1.66e-19	1.4e-23
BM-40-SPARC	-0.532035	0.221	0.377	5.39e-08	4.54e-12
mamo	-0.613613	0.11	0.256	2.53e-08	2.13e-12
CadN	-0.62044	0.09	0.263	1.98e-12	1.67e-16
nkd	-0.886786	0.147	0.409	1.29e-24	1.09e-28
edl	-0.958638	0.09	0.315	4.36e-21	3.67e-25
chinmo	-1.22383	0.057	0.283	3.68e-24	3.1e-28
stg	-1.53	0.053	0.358	5.55e-39	4.68e-43

### Sheet: e-IFM-Espl_2 vs 1_3
Gene	avg_logFC	pct.1	pct.2	p_val_adj	p_val
vg	0.424774	0.686	0.416	2.71389e-25	2.28557e-29
twi	0.395885	0.436	0.224	9.22677e-19	7.77057e-23
Nop56	0.393831	0.358	0.2	3.4411e-11	2.89802e-15
CadN	0.38605	0.302	0.142	4.61215e-14	3.88424e-18
nkd	0.364963	0.433	0.263	4.44046e-11	3.73965e-15
CG5525	0.338248	0.302	0.157	3.06877e-10	2.58444e-14
alphaTub84B	0.305594	0.948	0.796	7.11075e-27	5.9885e-31
Uhg2	0.30227	0.269	0.149	3.22256e-07	2.71396e-11
Tim17b	0.298568	0.321	0.189	2.3896e-07	2.01247e-11
Hsp68	0.281891	0.329	0.206	1.10542e-05	9.30956e-10
mod	0.280138	0.436	0.263	1.57546e-10	1.32681e-14
Nop60B	0.267956	0.566	0.399	7.89894e-07	6.6523e-11
Hsc70-3	0.266007	0.612	0.433	1.08168e-08	9.10969e-13
sn	0.262368	0.504	0.308	3.85158e-11	3.24371e-15
sun	0.25926	0.359	0.222	9.31632e-07	7.84598e-11
cib	0.257609	0.876	0.676	6.06673e-15	5.10926e-19
Nrt	0.256918	0.285	0.16	2.36206e-07	1.98927e-11
mub	0.252541	0.585	0.412	1.32126e-07	1.11273e-11
CG6770	-0.332339	0.822	0.845	1.94414e-12	1.63731e-16
roX1	-0.452114	0.387	0.482	6.27563e-06	5.28519e-10
Msp300	-0.46346	0.525	0.61	1.68071e-10	1.41545e-14
CG42671	-0.580713	0.46	0.491	0.0459177	3.86708e-06
beat-IIIc	-0.877551	0.265	0.487	3.03574e-34	2.55663e-38
chinmo	-0.906519	0.155	0.306	7.52048e-19	6.33357e-23

### Sheet: f-IFM-Espl_3 vs 1_2
Gene	avg_logFC	pct.1	pct.2	p_val_adj	p_val
chinmo	1.54499	0.525	0.124	2.067e-100	1.74078e-104
stg	1.06921	0.462	0.224	2.3004e-35	1.93734e-39
rgn	0.798666	0.283	0.133	1.21385e-15	1.02228e-19
Msp300	0.686993	0.728	0.51	2.41265e-33	2.03188e-37
CG42671	0.677036	0.543	0.451	2.78491e-07	2.34539e-11
roX1	0.671606	0.612	0.37	2.65718e-26	2.23781e-30
edl	0.670271	0.359	0.228	3.64362e-10	3.06857e-14
fru	0.64827	0.266	0.155	2.88796e-07	2.43217e-11
CG30497	0.633437	0.291	0.182	9.84628e-07	8.2923e-11
BM-40-SPARC	0.609897	0.424	0.311	1.2333e-08	1.03865e-12
mamo	0.602766	0.291	0.198	0.000192655	1.6225e-08
Nrg	0.57949	0.3	0.198	7.53588e-06	6.34654e-10
Tollo	0.503992	0.385	0.302	0.00127203	1.07127e-07
bun	0.487946	0.799	0.719	1.35157e-16	1.13826e-20
hdc	0.419394	0.659	0.561	1.55224e-10	1.30726e-14
Moe	0.341349	0.676	0.648	0.000118614	9.98937e-09
Imp	0.328285	0.726	0.658	3.82086e-07	3.21783e-11
SKIP	-0.252024	0.142	0.255	0.00161762	1.36232e-07
Tim17b	-0.25581	0.171	0.286	0.00270267	2.27612e-07
Cnx99A	-0.257382	0.159	0.263	0.0252292	2.12474e-06
Pdi	-0.266938	0.243	0.375	0.00137939	1.16169e-07
Hsp83	-0.282071	0.668	0.82	6.18903e-09	5.21226e-13
nocte	-0.285372	0.164	0.264	0.0371409	3.12792e-06
CG5525	-0.285887	0.148	0.259	0.00203156	1.71093e-07
Hsp26	-0.288875	0.535	0.715	1.99553e-07	1.68058e-11
alphaTub84B	-0.292581	0.768	0.91	3.0924e-17	2.60435e-21
Act5C	-0.333942	0.833	0.954	5.10955e-23	4.30314e-27
vg	-0.345907	0.415	0.601	1.71514e-08	1.44445e-12
cib	-0.348686	0.643	0.825	5.92161e-15	4.98703e-19
twi	-0.370319	0.209	0.374	4.09348e-08	3.44743e-12
DnaJ-1	-0.384169	0.143	0.263	0.000150847	1.2704e-08
nmo	-0.385128	0.134	0.298	1.61698e-09	1.36178e-13
side	-0.396836	0.134	0.274	2.10481e-07	1.77262e-11
Hsp23	-0.416268	0.43	0.651	2.00094e-13	1.68514e-17
Hsp68	-0.423168	0.172	0.302	2.16605e-05	1.82419e-09
Hsp27	-0.427852	0.852	0.984	2.07746e-33	1.74959e-37
mub	-0.496701	0.33	0.56	4.28243e-16	3.60656e-20
sn	-0.501999	0.237	0.468	1.23974e-15	1.04408e-19
Him	-0.605993	0.668	0.877	5.63687e-42	4.74724e-46
Ef1alpha100E	-0.755412	0.229	0.526	2.53351e-30	2.13366e-34
Con	-1.09172	0.056	0.269	3.40042e-24	2.86375e-28
