## Supplemental Table S7 for "A single-cell transcriptome atlas of the adult muscle precursors uncovers early events in fiber-type divergence in *Drosophila*"

### Sheet: a- Phenotype -screen Mef2-Gal4
Gene	RNAi -Stock Number	Lethality	Flight defect	Insertion	Source
Act57B	31551	no	none	P{TRiP.JF01113}attP2	BDSC
Alk	27518	no	none	P{TRiP.JF02668}attP2	BDSC
Ama	33416	yes - early	NA	P{TRiP.HMS00297}attP2	BDSC
Ama	22944	no	none	P{GD12733}v22944	VDRC
Argk	41697	no	none	P{TRiP.HMS02262}attP2	BDSC
Argk	31951	yes - pharate	NA	P{TRiP.JF02243}attP2	BDSC
bib	27691	no	none	P{TRiP.JF02771}attP2	BDSC
CadN	41982	no	none	P{TRiP.HMS02380}attP2	BDSC
CadN	27503	no	none	P{TRiP.JF02653}attP2	BDSC
CG11835	41725	no	flightless	P{TRiP.HMS02291}attP2	BDSC
CG5953	57287	no	none	P{TRiP.HMJ21225}attP40	BDSC
CG5953	57543	no	none	P{TRiP.HMC04860}attP40	BDSC
CG9650	58323	no	none	P{TRiP.HMJ22453}attP40	BDSC
CG9650	26713	no	none	P{TRiP.JF02253}attP2	BDSC
chinmo	33638	yes - early	NA	P{TRiP.HMS00036}attP2	BDSC
chinmo	31738	yes - pupa	NA	P{TRiP.HM04048}attP2	BDSC
chinmo	62873	yes - early	NA	P{TRiP.HMC05346}attP40	BDSC
chinmo	26777	no	none	P{TRiP.JF02341}attP2	BDSC
Col4a1	44520	no	none	P{TRiP.HMC02910}attP2	BDSC
E(spl)m3-HLH	55302	no	none	P{TRiP.HMC03989}attP2	BDSC
E(spl)m3-HLH	25977	no	none	P{TRiP.JF01999}attP2	BDSC
E(spl)m6-BFM	66950	no	none	P{TRiP.HMS05416}attP40	BDSC
E(spl)m7-HLH	29327	no	none	P{TRiP.JF02489}attP2	BDSC
E(spl)malpha-BFM	66949	no	none	P{TRiP.HMS05415}attP40	BDSC
E(spl)mdelta-HLH	26203	no	mild	P{TRiP.JF02101}attP2	BDSC
E(spl)mdelta-HLH	65129	no	none	P{TRiP.HMC05943}attP2	BDSC
eEF1alpha2	64659	no	flightless	P{TRiP.HMC05694}attP40	BDSC
hoip	21752	no	none	P{GD11169}v21752	VDRC
mid	50681	no	none	P{TRiP.HMC03082}attP2	BDSC
Nrt	28742	no	none	P{TRiP.JF03170}attP2	BDSC
side	50642	no	none	P{TRiP.HMC03042}attP2	BDSC
SPARC	40885	yes - early	NA	P{TRiP.HMS02133}attP40	BDSC
stg	34831	mild - pharate	flightless	P{TRiP.HMS00146}attP2	BDSC
stg	29556	no	none	P{TRiP.JF03235}attP2	BDSC
wb	29559	no	none	P{TRiP.JF03238}attP2	BDSC

### Sheet: b- Phenotype -screen 1151-Gal4
Gene	RNAi -Stock Number	Lethality	Flight defect	Insertion	Source
Ama	33416	yes - pharate	NA	P{TRiP.HMS00297}attP2	BDSC
SPARC	40885	no	no	P{TRiP.HMS02133}attP40	BDSC
chinmo	33638	yes - pharate	NA	P{TRiP.HMS00036}attP2	BDSC
chinmo	31738	yes, but mild - pharate	NA	P{TRiP.HM04048}attP2	BDSC
chinmo	62873	no	NA	P{TRiP.HMC05346}attP40	BDSC
