## Supplemental Table S9 for "A single-cell transcriptome atlas of the adult muscle precursors uncovers early events in fiber-type divergence in *Drosophila*"

### Sheet: Stocks
Gene	Stock	Type	Source	Insertion
Ama	103970	GAL4	DGRC	P{GawB}Ama[NP1297]
Argk	19611	GAL4	BDSC	PBac{GAL4D,EYFP}Argk[PL00418]
CadN	48103	GAL4	BDSC-Janelia	P{GMR31C03-GAL4}attP2
CG5953	62597	GAL4	BDSC	PBac{IT.GAL4}CG5953[0048-G4]
CG9650	40033	GAL4	BDSC-Janelia	P{GMR79C11-GAL4}attP2
CG9650	48623	GAL4	BDSC-Janelia	P{GMR79E02-GAL4}attP2
CG9650	40034	GAL4	BDSC-Janelia	P{GMR79D04-GAL4}attP2
chinmo	104261	GAL4	DGRC	P{GawB}chinmo[NP2620]
chinmo	50077	GAL4	BDSC-Janelia	P{GMR40B11-GAL4}attP2
chinmo	48145	GAL4	BDSC-Janelia	P{GMR41C07-GAL4}attP2
chinmo	50042	GAL4	BDSC-Janelia	P{GMR39C11-GAL4}attP2
E(spl)m3-HLH	46517	GAL4	BDSC-Janelia	P{GMR10E12-GAL4}attP2
E(spl)m6-BFM	26430	GAL4	BDSC	Mi{ET1}E(spl)m6-BFM[MB09027]
E(spl)m6-BFM	37187	GAL4	BDSC	Mi{MIC}E(spl)m6-BFM[MI03383]
E(spl)mdelta-HLH	47671	GAL4	BDSC-Janelia	P{GMR57E08-GAL4}attP2
grh	65637	GAL4	BDSC	PBac{IT.GAL4}grh[1249-G4]
ImpE1	63324	GAL4	BDSC	PBac{IT.GAL4}0447-G4
mid	46825	GAL4	BDSC-Janelia	P{GMR86G05-GAL4}attP2
mid	40464	GAL4	BDSC-Janelia	P{GMR86F11-GAL4}attP2
mid	40467	GAL4	BDSC-Janelia	P{GMR86G04-GAL4}attP2
side	23303	GAL4	BDSC	Mi{ET1}side[MB00161]
side	25649	GAL4	BDSC	Mi{ET1}side[MB07679]
side	81175	GAL4	BDSC	TI{CRIMIC.TG4.1}side[CR01109-TG4.1]
SPARC	77473	GAL4	BDSC	Mi{GT-GAL4}SPARC[MI00329-GAL4]
stg	63867	GAL4	BDSC	PBac{IT.GAL4}stg[0873-G4]
stg	113682	GAL4	DGRC	P{GawB}stg[NP5327]
stg	62700	GAL4	BDSC	PBac{IT.GAL4}0019-G4
stg	63903	GAL4	BDSC	PBac{IT.GAL4}0927-G4
wb	65655	GAL4	BDSC	PBac{IT.GAL4}wb[1298-G4]
wb	62687	GAL4	BDSC	PBac{IT.GAL4}wb[0185-G4]
wb	62797	GAL4	BDSC	PBac{IT.GAL4}wb[0349-G4]
wb	48718	GAL4	BDSC-Janelia	P{GMR16C05-GAL4}attP2
wb	48720	GAL4	BDSC-Janelia	P{GMR16C09-GAL4}attP2
wb	76189	GAL4	BDSC	Mi{Trojan-GAL4.1}wb[MI07688-TG4.1]
1151		GAL4	Cripps
Mef2	27390	GAL4	BDSC	P{GAL4-Mef2.R}3
E(spl)m3-HLH	66402	GFP tag	BDSC	P{E(spl)m3-HLH-GFP.FPTB}attP40
E(spl)mdelta-HLH	68191	GFP tag	BDSC	P{E(spl)mdelta-HLH-GFP.FPTB}attP40
grh	42272	GFP tag	BDSC	PBac{grh-GFP.FPTB}VK00033
side	60507	GFP tag	BDSC	Mi{PT-GFSTF.1}side[MI00149-GFSTF.1]
Sls	ZCL 2145	GFP tag		P{PTT-un}sls[ZCL2144]
Argk	51522	GFP trap	BDSC	P{PTT-GB}Argk[CB03789]
Fas3	50841	GFP trap	BDSC	P{PTT-GA}Fas3[G00258]
Fas3	59809	GFP trap	BDSC	Mi{PT-GFSTF.1}Fas3[MI03674-GFSTF.1]
CG5953	11174	lacZ	BDSC	P{lacW}CG5953[k16215]
Col4a1	10479	lacZ	BDSC	P{lacW}Col4a1[k00405]
grh	10460	lacZ	BDSC	P{lacW}grh[s2140]
hoip	102326	lacZ	DGRC	P{lacW}hoip[k04901]
hoip	10654	lacZ	BDSC	P{lacW}hoip[k07104]
chinmo	10440	lacZ	BDSC	P{lacW}chinmo[k13009]
edl	10633	lacZ	BDSC	P{lacW}edl[k06602]
kirre	rp298	nlacZ	Cripps
twi		lacZ	Cripps
Act57B	31551	RNAi	BDSC	P{TRiP.JF01113}attP2
Alk	27518	RNAi	BDSC	P{TRiP.JF02668}attP2
Ama	33416	RNAi	BDSC	P{TRiP.HMS00297}attP2
Ama	22944	RNAi	VDRC	P{GD12733}v22944
Argk	41697	RNAi	BDSC	P{TRiP.HMS02262}attP2
Argk	31951	RNAi	BDSC	P{TRiP.JF02243}attP2
bib	27691	RNAi	BDSC	P{TRiP.JF02771}attP2
CadN	41982	RNAi	BDSC	P{TRiP.HMS02380}attP2
CadN	27503	RNAi	BDSC	P{TRiP.JF02653}attP2
CG11835	41725	RNAi	BDSC	P{TRiP.HMS02291}attP2
CG5953	57287	RNAi	BDSC	P{TRiP.HMJ21225}attP40
CG5953	57543	RNAi	BDSC	P{TRiP.HMC04860}attP40
CG9650	58323	RNAi	BDSC	P{TRiP.HMJ22453}attP40
CG9650	26713	RNAi	BDSC	P{TRiP.JF02253}attP2
chinmo	33638	RNAi	BDSC	P{TRiP.HMS00036}attP2
chinmo	31738	RNAi	BDSC	P{TRiP.HM04048}attP2
chinmo	62873	RNAi	BDSC	P{TRiP.HMC05346}attP40
chinmo	26777	RNAi	BDSC	P{TRiP.JF02341}attP2
Col4a1	44520	RNAi	BDSC	P{TRiP.HMC02910}attP2
E(spl)m3-HLH	55302	RNAi	BDSC	P{TRiP.HMC03989}attP2
E(spl)m3-HLH	25977	RNAi	BDSC	P{TRiP.JF01999}attP2
E(spl)m6-BFM	66950	RNAi	BDSC	P{TRiP.HMS05416}attP40
E(spl)m7-HLH	29327	RNAi	BDSC	P{TRiP.JF02489}attP2
E(spl)malpha-BFM	66949	RNAi	BDSC	P{TRiP.HMS05415}attP40
E(spl)mdelta-HLH	26203	RNAi	BDSC	P{TRiP.JF02101}attP2
E(spl)mdelta-HLH	65129	RNAi	BDSC	P{TRiP.HMC05943}attP2
eEF1alpha2	64659	RNAi	BDSC	P{TRiP.HMC05694}attP40
hoip	21752	RNAi	VDRC	P{GD11169}v21752
mid	50681	RNAi	BDSC	P{TRiP.HMC03082}attP2
Nrt	28742	RNAi	BDSC	P{TRiP.JF03170}attP2
side	50642	RNAi	BDSC	P{TRiP.HMC03042}attP2
SPARC	40885	RNAi	BDSC	P{TRiP.HMS02133}attP40
stg	34831	RNAi	BDSC	P{TRiP.HMS00146}attP2
stg	29556	RNAi	BDSC	P{TRiP.JF03235}attP2
wb	29559	RNAi	BDSC	P{TRiP.JF03238}attP2
mCherry	35785	RNAi	BDSC	P{VALIUM20-mCherry}attP2
attP2	36303	wildtype	BDSC	P{CaryP}attP2
UAS-mCD8.ChRFP	27392	Reporter	BDSC	P{UAS-mCD8.ChRFP}3
UAS-mCD8::GFP	32185	Reporter	BDSC	P{10XUAS-IVS-mCD8::GFP}attP2
UAS-GFP		Reporter	Frolov	P{UAS-nGFP}2
UAS-gTRACE		cell lineage system	Evans et al 2019, Nat Methods	P{UAS-RedStinger} 4, P{UAS-FLP1.D}JD1, pUbi-63E-STOP-Stinger insert 9F6

### Sheet: Antibodies and dyes
Ab/dye	host species	identifier	source	dilution
cut	mouse IgG1	2B10	DSHB	1/50
GFP-FITC	goat	ab6662	abcam	1/500
beta-gal	mouse IgG1	40-1a	DSHB	1/200
Zfh1	rabbit		Ruth Lehmann -NYU Langone Medical Center, New York, NY	1/1000
Kettin	rat IgG1	MAC155	Babraham Institute BT-GB-155P	1/1000
mCherry 594	rat IgG2a	M11240	Life Technologies Corporation	1/750
beta-PS-integrin	mouse IgG2b	CF.6G11	DSHB	1/50
futsch	mouse IgG1	22C10	DSHB	1/30
Neurotactin	mouse IgG2a	BP 106	DSHB	1/100
LamC	mouse IgG1	LC28.26-s	DSHB	1/100
Fas3	rabbit	7G10	DSHB	1/100
hairy	mouse	1279	﻿T. Orenic, UIC	1/4
pH3	rabbit	06-570	Millipore	1/200
anti-Cleaved Drosophila Dcp-1	rabbit	Asp216	Cell Signaling)	1/500
Phalloidin-TRITC		P1951	Sigma	1/1000
Phalloidin-Atto 488		49409	Sigma	1/1000
4′,6-Diamidino-2-phenylindole dihydrochloride (DAPI)		D8417	Sigma	1/1000
DyLight 488 AffinPur Donkey AntiRabbit IgG (H+L)	donkey	711-485-152	Jackson Immunoresearch Laboratories	1/300
Cy™3 AffiniPure Donkey Anti-Mouse IgG (H+L)	donkey	715-165-151	Jackson Immunoresearch Laboratories	1/300
Alexa Fluor® 647 AffiniPure Donkey Anti-Mouse IgG (H+L)	donkey	715-605-151	Jackson Immunoresearch Laboratories	1/300
Cy™5 AffiniPure Donkey Anti-Rabbit IgG (H+L)	donkey	711-175-152	Jackson Immunoresearch Laboratories	1/300
Cy3-AffiniPure Donkey Anti-Rabbit IgG (H+L)	donkey	711-165-152	Jackson Immunoresearch Laboratories	1/300
Alexa Fluor® 647 AffiniPure Donkey Anti-Rat IgG (H+L)	donkey	712-605-153	Jackson Immunoresearch Laboratories	1/300
Cy™3 AffiniPure Donkey Anti-Rat IgG (H+L)	donkey	712-165-153	Jackson Immunoresearch Laboratories	1/300
